# The multimodal transcriptional response of denervated skeletal muscle involves alterations in cholesterol homeostasis impacting muscle size

**DOI:** 10.1101/2024.09.30.615874

**Authors:** Cristofer Calvo, Casey O. Swoboda, Fabian Montecino Morales, Siddhant Nagar, Michael J. Petrany, Chengyi Sun, Hima Bindu Durumutla, Mattia Quattrocelli, Douglas P. Millay

## Abstract

The development and maintenance of the neuromuscular junction (NMJ) requires reciprocal signals between the nerve terminals and the multinucleated skeletal muscle fiber (myofiber). This interaction leads to highly specialized transcription in the sub-synaptic or NMJ myonuclei within mature myofibers leading to clustering of acetylcholine receptors (AChRs). Here, we utilized single-nucleus RNA sequencing (snRNA-seq) to delineate the transcriptional response of myonuclei to denervation. Through snRNA-seq on skeletal muscle from two independent mouse models of denervation, sciatic nerve transection and amyotrophic lateral sclerosis, we identify a multimodal transcriptional response of NMJ-enriched genes and an alteration in cholesterol homeostasis in both slow and fast myofibers. *Gramd1*, a family of genes involved in non-vesicular cholesterol transport, are enriched at the NMJ in innervated muscle and upregulated in both models of denervation by the NMJ and extrasynaptic myonuclei. *In vivo* gain and loss of function studies indicate that NMJ-enriched *Gramd1 genes* regulate myofiber sizes independent of an obvious impact on AChR clustering. We uncovered a dynamic transcriptional response of myonuclei to denervation and highlight a critical role for cholesterol transport to maintain myofiber sizes.
