## Supplemental Table 3 for "The multimodal transcriptional response of denervated skeletal muscle involves alterations in cholesterol homeostasis impacting muscle size"

### Sheet: Common genes dTR SNT vs mSOD1
Common genes SNT myonuclei versus ALS myonuclei	Enriched genes ALS myonuclei	Enriched genes SNT myonuclei	ALS myonuclei vs SNT myonuclei vs dystrophic muscle
8430419K02Rik	Gm48765	Sergef	Tubb6
Scn5a	Abi2	Radx	Gm28653
Ppm1e	Gm15511	Exph5	Gm48395
Sptlc2	Ssu72	Spty2d1	Myo5a
Kcnq5	Npdc1	Nkain1	Eef1a1
Cyb5r3	Gstm2	Cdc27	Tnfrsf1b
Lnx2	Gm50013	Rhbdd1	Fyb
Blvrb	Dram2	Mettl9	Runx2
Nav3	Bcl7a	Psmd11	Cd82
Dysf	Stxbp5l	Kpna1	Cpne2
Tmem38b	Zfp90	Klhl40	Pak1
Snhg4	Myrfl	Il20rb	Smim3
Rhbdl2	Ptgr1	Mlip	Plekho1
Ppfibp1	Ppia	Pbx4	Runx1
Ttll11	Rps6	Spata24	Dclk1
Atp13a4	Lmbr1l	4930509E16Rik	Sytl2
St5	1700001L05Rik	Jkamp	Sgpl1
Actn4	Rplp2	E130218I03Rik	P2rx4
Serinc2	Hmgn3	Rad51d	Sh3pxd2b
Hprt	Dctn3	Pou5f2	Osbpl3
Ubxn4	Lmnb2	Flrt1	Chrna1
Zfp932	Gm43258	Nt5dc1	Chrng
Gm32126	Psmg2	Pacsin2	Lhfpl2
Ctps	Scd2	Napb	Myl4
Loxl1	Tspoap1	Pigt	Lgmn
Odc1	Zfp60	Miga1	Sh3bp2
2310008N11Rik	Gm16178	Popdc2	Tspo
Plxdc2	Triqk	Fam110b	Anxa4
Sox4	Trmt10a	Gbe1	Atp6v1a
Egfr	Slc38a1	Btg2	Pdpn
Utrn	Acsl4	Cep126	Lgals3
Stt3a	Fignl2	Acox2	Rrad
Nrcam	Rbm3	Rab11b	Slc25a24
Arhgap29	Rnf187	Cpd	A930003A15Rik
Klhl2	Slc7a15	Gm28050	Galns
Sync	Atp1a1	Plce1	Myog
Tubb6	Mycl	Slc25a33	Aif1l
Sh3rf1	Gm13481	Pla2g7	Frrs1
Rpl13a	Gm9993	Stk4	Igfn1
Riok3	Gm44169	Gm10371	Ahnak2
Il17ra	Slc25a53	Tmem127	Ttc9
Tnpo1	Slc39a13	Gab1	Emb
Cds2	Tmed8	Pisd	Tmem164
Meis1	Shkbp1	Pir	Peg3
Myzap	6030458C11Rik	Tecpr1	Ankrd1
Disp1	Grk5	BC005561	Rpl3
Zc3h12b	Rtkn	Rgmb	Fam129b
Gtf2b	Nfe2l3	Glb1	Rab31
Cbfb	Gm41335	Znrf3	Krt18
A930007I19Rik	Slc35e3	Gm44699
Il1r1	Prkag2	Raet1e
Gm28653	Gm5420	Ptpn14
Lrrc8d	Gm15445	Hspbap1
Zcchc24	Gm28415	Npr3
Ranbp17	Invs	B3galnt2
Jag1	Gm26708	Wfs1
Nln	Inhbb	Gm16150
Ust	D16Ertd472e	Lrrc20
Il6st	Gm30173	Grm8
Sh3d19	Ctdspl	Gm43260
Pdia3	Cdon	Pip5k1a
Tspan17	Tmem184c	Wsb1
Gm48395	Gm39317	Bicc1
Ntn1	Camk4	Mapre3
Myc	9530026P05Rik	Lrp4
Zfp703	Arl5a	Mtap
Magi1	Gm47601	Ppp3ca
Mettl27	Atp6v1e1	Snap47
Macf1	Tmsb10	Sh3rf2
Gse1	Gm20089	Herc4
Lpin3	AI847159	Gm17231
Baz1a	Rpl37	Tbc1d22a
Fat1	Gm30159	Gm17146
Bcl2l1	Exosc1	Tmem236
Myo5a	Dubr	Slco4a1
Gprc5b	Cstb	Copg2
Rnaseh2b	Nepro	5930430L01Rik
Nr6a1	Gng10	Cacnb4
Ppp1r9a	Tap2	D8Ertd738e
Mrc2	Chd3	Gm15446
Cmtm7	Spsb2	Mpped2
4930594M22Rik	Donson	Snx30
Atp6ap2	Fam122c	Sctr
Zeb2	4931428F04Rik	Spag5
Gm39090	D7Ertd443e	Plcd3
Usp46	Pxdn	Gm43696
Alms1	Paip1	Jade1
Kcnk5	Xxylt1	Smoc2
Sh3bp4	3010003L21Rik	Luzp1
Stn1	Ccdc134	Gm33148
Myh3	Capns1	Afdn
Golim4	Adamts17	Plk4
Eif2s3x	Shcbp1l	St3gal1
Snx7	Nr2c2ap	Prkcz
Tusc3	4930503L19Rik	Hira
Tmem229b	Cadm4	Ccdc122
Tns3	Rpl24	Fam219a
Rgs12	Malat1	Slc6a9
Akt3	Phf2os1	Dph5
Zzz3	Gm26544	Fyb2
Pcgf2	Aida	AI506816
Sidt1	Ilkap	Dip2c
Ces2c	Gm15759	Popdc3
Eef1a1	Ankmy1	Gm7706
Pon2	Gm7480	Palmd
Ankrd49	Manbal	Gid4
Tex22	Lonrf3	Maff
Tshz2	Gm15860	Zfp398
Gclm	Gm17767	Cct3
Gm50020	Kcnip4	Hes1
Stxbp5	Cggbp1	Mapt
Tnfrsf1b	Cemip	Cndp2
Mt1	Mpv17l	Txnrd1
Chpf2	Serpinb8	Naa25
Fyb	Rgl1	Blm
Zap70	Lztfl1	Srxn1
Pls3	Dclre1b	Cnksr3
Atic	Prelid3a	Slc9a1
Runx2	Zfp646	Ammecr1
Scx	Mettl21a	Arhgap23
Zfp36l2	Gpsm1	Trim8
Dlgap4	Erbb2	Rusc2
Arhgap24	Map3k8	Fosl1
Cd82	Rexo5	Phf20
Mthfd1l	Gm42700	Kcnb1
Plekhh1	Zfp472	Gsr
Anxa7	Jph4	Rest
Spred1	Sp3os	Usp3
Sema4d	Zfp182	Mindy1
Gdnf	B130055M24Rik	Plekhg3
Gars	Rpl27	Tram2
Stam2	Chrdl2	Zfand2a
Terb1	Gpr20	Nt5e
Stard13	4930509G22Rik	Pnpla2
Arhgdig	Bin3	Garem1
Ttf2	Ccdc138	Tgfb2
Ankrd2	Gm49519	Wasf2
Polr3g	Eif2s1	Gm7160
Trafd1	Mir17hg	Nell2
Slc7a5	Nrg1	Fbxo17
Flrt2	Lmo2	Pdk4
Ripk2	Mpped1	Hook2
Asap3	Slc25a43	Stra6l
B2m	Mdm4	Gm39469
9530068E07Rik	Gm13822	Tyms
Sash1	Zfp322a	Srgap2
Enpp3	5430440P10Rik	Klf11
Mrpl52	Dxo	Tspan8
Tanc2	Gm13470	Myo6
Mfsd4a	Pebp1	Cpe
Gm45646	Card6	Jup
A430010J10Rik	Lct	Myh9
2310058D17Rik	1110046J04Rik	Cep112
Arl6ip5	Ciita	Gm17494
Rb1	Rnase6	Mrc1
Nav2	4930590J08Rik	Myl12b
Atp2a2	Arl6ip1	Xrcc4
Wdr47	Bet1l	Utp14a
Atrnl1	Cables1	Krt80
Mknk2	Saysd1	Hspb1
Bmp2k	Fancd2	Oga
Col4a5	Tpst1	Rnf11
Pakap	Bcat1	Dennd2c
Cacna2d3	Tmem116	Ninj1
Gm15991	Npm1	Amotl2
Musk	4930473A02Rik	Pik3cb
Ninj2	Ppm1h	1110002E22Rik
Rab8b	Rpl30	Aspscr1
Gm4924	Plxna1	Tshz1
Htr2b	Tnks1bp1	Nim1k
Syne1	Rab34	Arap1
Gm26782	Asl	Kiz
Sbno2	Mapk7	Gmppa
Trim63	Acbd6	Prex1
Abhd6	6430550D23Rik	Arntl
Hspb7	Aldh18a1	Zfp704
Gm17501	Gm12596	Gm43661
Cdh2	Sdk1	Zbtb11
Zbtb10	Tvp23b	Ankrd23
Eif6	Trmo	Magt1
Dupd1	Sh2b2	Ppp1r27
Arsg	Arhgef5	Myo1c
Galnt7	Calr	A330102I10Rik
Dpp3	Septin-1	Gm26740
Gm13943	Hmgcr	Igf1r
5530601H04Rik	Gm15738	Zfp808
Tnfrsf22	Stx2	Stat5b
Abi1	Wrap73	Tex264
Mycbp2	Wasf3	Tekt1
Vps26c	Gm15987	Setd7
Cpne2	Thpo	Fbl
Parva	Gm35019	Gusb
Gm40932	Vsir	Fam169b
Ccdc88a	Dpy19l1	Zbed5
Htatip2	Porcn	Ralbp1
Ssh2	Fam92a	Nap1l1
Fhl2	Rps8	Cacng1
Tmem205	Nrxn3	Gm19409
Vgll3	Dhrs13	Egln3
Pak1	Gm48027	St3gal2
Arhgef2	Adamts16	Tsc22d3
Smim3	Harbi1	Fign
Pbdc1	Prss36	Plet1
Fbxo30	Tbl2	Btk
Gm31793	Mab21l3	Cdc42
Marveld2	Map2	Stard10
Fyn	2610301B20Rik	Acsl6
Myf6	Adcy7	Prune1
Slc9a7	Sh3bgrl	Hsp90aa1
Auts2	Rdh1	Cat
Tpcn1	Sh3glb1	Rgcc
Dlg2	Gm11872	Gm14636
Smpx	Fancl	Nsmce1
Tcf12	Tfb2m	Rftn1
Erich1	Igfbp4	Cd59a
Amotl1	E2f5	Skil
Maged1	Gm15890	Gnb1
Heg1	Macrod2os1	Impa2
Fam104a	Gm45250	2810407A14Rik
Myef2	Klf5	Capn2
Ect2l	Phf10	Atg9b
Id2	Efs	Knop1
Ampd3	Serpinb6a	Spats2
Uprt	Top1mt	Galnt2
Fryl	Pcdhb22	Gm47283
Lima1	Arv1	Myo18b
Zfp346	Sh2d4a	Gpatch1
Wwtr1	Homer3	Rapgef1
Frmd8	Afap1l2	D230025D16Rik
Ubc	Gm11457	Angptl4
Etv5	Gm37982	Polr2a
Rps27a	Gm42836	Plekhm1
Plekho1	Rapgefl1	Prrx1
C1galt1	Atp7a	Bet1
Esyt1	Gm38304	Nudcd1
Ypel2	Acadsb	Stard8
A530072M11Rik	A230072E10Rik	Gm19299
Gm44763	Atat1	Calm1
Naf1	Gm15563	Stau2
Prmt3	Mylip	Bbc3
Osmr	Gm48677	Ap2m1
Svep1	Selenop	Add3
Man1c1	Wdr78	Mrnip
Arhgap28	Uchl3	Sema3f
Ltbp1	Crip2	Cfl1
Snd1	Frmpd1	Klf10
Hspa5	Tmem192	Tmx4
Erbin	Gm12089	Atxn10
Tmem165	Gm5431	Rhou
B230354K17Rik	Tmem106a	Fam192a
Sertad2	1600022D10Rik	Cdh4
Prcp	Rpl26	Slc20a1
G6pdx	B230208H11Rik	Prr11
Sqstm1	Gm10575	Por
Tnfrsf12a	Cstf2	Tspan15
Aatf	Mipol1	Rnf185
Riok2	Nmd3	Bcl7c
Tshz3	Bnipl	Map3k20
Ptbp3	Slc24a3	Dnajc5
Runx1	Cers6	Jpt1
1810059H22Rik	Gm15886	Srgap3
Gm13986	Slc15a2	Gk
Dclk1	Tasor	Bcl2
Gm47782	Gas2l1	Arf4
Grhl1	Mmel1	Wee1
Mtor	Enox1	Adgrf2
Acer3	Elmo1	Peak1
Cald1	Nckap5	Plxdc1
Panx1	Gm31323	Tjp2
Zfp36l1	Tox2	Daam1
Pdcd4	Thbs3	Hgh1
Slc30a4	Bcas3os1	Otud7b
Pgm5	Gdi1	Taldo1
Plxna2	Anxa13	Dlc1
Zscan18	Gm36723	Atf3
Rbms3	Otor	Gm48086
Rps20	2810032G03Rik	Slc22a23
Prkx	Gm26801	Snrnp48
B4galnt3	Gm11149	Csf1
Pi4k2b	Tuba1b	Mtch1
Gprc5c	Ptpn23	Tspan9
Lbh	Bend7	Tbl1x
Sytl2	Tep1	Nfat5
B230216N24Rik	Rhno1	Ostf1
Rps5	Lmntd1	Pcdhgc4
Slc39a12	Ahcy	Traf5
Acot9	1600020E01Rik	E230016M11Rik
Nbea	Far2	Nqo1
Pakap.1	Cdkn1c	Osbpl10
Gsdme	4933400F21Rik	Ebf1
Arrdc3	Spry2	Lrrc3b
Mettl8	Dhx37	Rwdd3
Mcc	Uros	Mafk
Zbtb46	Col18a1	Chrna9
Gm22000	Capn5	Htra1
Coq8b	Gm31356	Ralgapa2
1700016D06Rik	A4galt	Eml5
Tec	Sipa1	Psmd1
Tubgcp4	Tlr5	2900026A02Rik
Qsox1	Nup214	AI987944
Col13a1	Nkrf	Pgpep1l
Tjp1	Gm26692	Zwint
Peli2	Sirpa	Dnajc2
Sgpl1	Alg8	Pde4b
Plekha5	Sat1	Cap2
Mid1	Prok1	Akap13
P2rx4	Atp6v1g2	Gnptab
Ldlrad3	Rps19	Sf3b6
Cwf19l2	Snhg12	Fbxw10
Wdyhv1	Fbxo4	Chmp4c
Traf3	Btg1	Slc39a11
Cyld	Lmod2	Ago4
Tnfrsf23	Mest	Depdc7
Aebp2	4930544M13Rik	Sema3b
Gm43387	Evi2a	Brdt
Sox9	Gm43915	Gm50046
4930402H24Rik	Col5a3	Mb21d2
Tspan4	Gm48708	Olfm1
Nbdy	Gm15608	Gpc4
Plekho2	Poglut2	Ptch1
Arfgap3	Nedd1	Zbtb1
Sfxn1	Srp19	Itsn1
Gm50221	Zfp513	Kpna3
Cmip	Snhg10	Eif2ak3
Fbxl2	Csnk1g3	Ankrd11
Cfl2	Gm26981	Nadk2
Caskin2	Gm12905	Itpa
Itga5	Anxa2	Cd99l2
Hspb8	4933408J17Rik	Jmjd4
Fez1	Nubp1	Hs2st1
Zdhhc24	Hlx	Zranb1
Zeb1	Pold3	Wdr89
Pkd2	Chsy1	Hemgn
Dars	Leng9	Cxadr
Ubtd1	Sel1l	Sec62
Cyp2d22	Ascc3	Nxpe4
Cst3	Tmem191c	Cdc42bpa
Gm42941	Gm14211	Gm36543
Limk1	1700020N01Rik	Ankrd6
Akt2	Vamp1	Pkig
Celf2	Arhgef17	Gm10115
Aacs	Galk1	Ltbp3
Errfi1	Ehd3	Cst6
Rpl18a	Tnip2	Bicra
Frmd4b	Rrm2	Gm15411
Slc6a6	Bax	Ptpre
Simc1	Dipk2a	Ppt1
Thumpd3	2210016F16Rik	Pcbp3
Washc3	Spag1	Spg20
Lamc3	1700102P08Rik	Mllt11
Atp10a	Pcdhb19	Flnc
Psmd14	Gm28151	Atn1
Dlg5	Agtrap	Osbpl8
Sh3pxd2b	Armc7	Ap3s2
Slc7a6os	Camk2d	2310030G06Rik
Cgnl1	Traf7	Fchsd2
Hhipl1	Os9	Rhoh
Lyplal1	Gm19710	N4bp2
Mvp	Dzip1	Prdx1
Ptpn12	Gm15867	Ddx10
Serpinf1	Gramd1a	Vps37b
Ets1	Lca5	Megf6
Pip4p2	Tma16	Supt3
Osbpl3	Eid1	Itgb1
Tmem41b	Gm33782	Cxxc5
Fth1	Pwp2	Man1a
Rnf217	Dtx4	Zfp157
Gm41307	Atf5	Ppfibp2
Slc7a11	Acad8	Zc3h15
Abhd4	Fam185a	Stard7
Mfhas1	Cyfip2	Ctnnbip1
Dock7	Rell1	Haus8
Kdm3a	Pgrmc2	Gm11659
Clic4	Rpl37a	Ppp1r12a
Gm49959	Meis2	Syap1
Prep	Cct7	Rspry1
Pvr	Gm10392	Pcca
Snx13	Robo2	Rasd2
Irak2	Aste1	Prkcq
Abr	Rpl34	Ywhaz
Chil1	Gatm	Uck2
Chrd	AU041133	Wnt4
Atp6v1g1	Syn2	Irf2bpl
Msn	S100a16	Slc12a4
Commd10	Tgfa	Slc10a3
Tnip1	Acta2	Vopp1
Rab5a	Nlrc5	Gna13
Slc44a1	Gm36287	Egf
Itga9	Frmpd4	Zfp945
Junb	Tuft1	Abcc8
Sesn3	Gm34804	Ubtd2
Tmem140	Pik3r1	Ikbkb
Zfp318	Gm49915	Elmsan1
Bmper	Gm13387	Parm1
Nol8	Scamp5	Ubash3b
Gm12592	Mmd	Tyw1
2810403D21Rik	Cnn3	Inpp5f
Xdh	Chst8	Mob4
Samd8	Npas3	Castor2
Hmox1	Lrfn5	Rnf219
Gm17178	Pmpca	Bmpr1b
Trit1	Galc	Cd44
Chrna1	Gm20186	Hdac4
Ak5	Gm13709	Myh14
Myom3	Stx6	Cyp4f39
Atoh8	Gm8013	Gm35576
Ablim1	Hnrnpf	Ncoa7
Mfsd7a	Wdr36	Akap6
Eid3	P3h2	Rnf128
Gm41664	Ypel1	F730043M19Rik
Tiam2	Slc2a13	Trim16
Dera	Egfros	Kank1
Hoga1	Unc13b	Dcaf10
Mdm2	Soat1	Gm45349
Relb	Taf9b	Prickle1
Camkk2	B4galt5	Rreb1
Tkt	Gm4258	Gm35330
Npas2	Nipsnap3b	Smad3
Plk2	Mcm6	Arid5b
Igf2r	Prox1os	Psmb3
Gm12153	Tmem179b	Foxn2
Tulp4	Tubg2	E130308A19Rik
Shq1	Aph1c	Gm49808
Rap1gap2	9530062K07Rik	Tnfrsf21
Pde5a	Rgs16	Fndc1
Resf1	Arpc1b	Itgb5
Ctps2	Pde6d	Gpatch4
Rrbp1	Mrpl33	Rbms1
Lrrc49	Rad18	Tspan13
Fndc3b	Ino80dos	Itpr2
Nfkb2	Wdr73	Ric1
Chrng	Lix1	Zfp652
Ptpn9	Rpf1	Habp4
Ccny	Gm49041	Nop58
Serinc5	Actn1	Rassf4
Rnd3	Phf7	Cdk7
Eaf1	Arhgef25	Uggt2
Nuak1	Efna5	Slc39a6
Sec61a1	Myof	Mdfic
Slc16a9	Rnf190	Erc2
Slc16a2	Serpinb1a	Coro1c
Arpc2	Dna2	Igsf3
Junos	Klhl13	Zfp850
Smo	Zscan2	Ppme1
Rbm47	Abat	Itga7
Gk5	Tgfb1	Gm43707
Net1	Med12l	Cecr2
Rin3	Arsj	Ahnak
Eml6	Ccdc90b	Fblim1
Hectd2os	Fmo1	Pid1
Rad51b	Rpl13	Phldb1
Dusp13	Duoxa1	Ywhaq
Lmna	Rpl9	Stat5a
Cryab	Pdk3	Zfp934
A330074K22Rik	3300002I08Rik	Gm49953
Stx11	Ap4m1	Pde12
Irf2bp2	Gm43713	Polr1b
Ywhab	Gm50146	Nfe2l2
4933407K13Rik	Exo5	Tuba1c
Ebpl	Rps17	Kat2b
Tmem62	Il1rapl2
Zfp948	Antxr2
Lgals1	Zbtb7c
Clock	Ears2
4931413K12Rik	Reep2
Plpp3	Ocel1
Zdhhc14	Trappc1
Arpp21	Gm36279
Vasp	Tbc1d8
Nrg4	a
Tacc1	Hectd2
Cdk18	Agpat4
Micu1	Rnf103
Rab3gap2	Gask1b
Ybx3	Pcsk5
Rps12	Sv2b
Iqcd	Ftx
1700027A15Rik	Megf10
Myl12a	Tcp1
Iffo1	Yrdc
Bop1	Ephx1
Tmeff1	Tmem44
Cdkn1a	Spata32
Hsf2bp	Olfml2a
Ophn1	Tmf1
Xpo1	Cyp2r1
Slc16a6	Astl
Gm34907	Gm14320
Spg21	Gm34093
Sdc4	H6pd
Uqcc1	Zmiz1
Col4a2	Fmnl1
Rnf145	2900097C17Rik
Derl1	Egr3
Trim37	1810062O18Rik
Plod2	Cxcr4
Tmem144	Syt14
Amn1	Setd4
Glce	Zfpm2
Airn	Alg5
Rtn4	Xrra1
Stk10	Pcdh7
Sec24d	Zfp950
Gm17749	Gm11685
Tbx3	Catsperg1
Gas2l3	Clmn
Iqck	Ripply3
Slc12a7	Mex3a
Clcn5	Gp5
Cyp20a1	Gm26787
Zim1	Man2c1os
Tspan5	Gm12703
Gm43190	Myo7a
Map1b	Fgfr4
Lnx1	Mocs2
Fgfr3	Rab27b
Fads3	Nol4
Ubxn8	Vamp7
Krt8	Blmh
Rhobtb1	Snhg3
Lhfpl2	Pld5
Cap1	Pgm3
Pard3	Gm9920
Plin2	Gm42902
Litaf	Colq
Reps1	Rnf138
Rit1	Rpl36
Fam13c	Elovl7
Rplp0	Acsl3
Myo9b	Lclat1
Myl4	C030034I22Rik
Fosl2	Slc38a2
Dnase2a	Ccdc62
Adra1b	Gas7
Ror1	Tmem176b
Flnb	Nebl
Pvt1	Whrn
Trp53inp1	4930581F22Rik
Gm41333	Fam8a1
Gm48703	Ormdl2
Slc4a3	Gem
Aopep	Mfsd10
Adamts12	1200007C13Rik
Gm47071	Wdr27
Tgfb3	Cul7
Slc8b1	Ccng2
Agap1	Gm40916
Gm45159	Rgs9
Eri1	Gm27188
Pdia5	Myo9a
Lgmn	Fbxl19
Traf2	Susd1
Timp3	Phlda3
Ftl1	D930016D06Rik
Gm35188	Prdm4
Sh2d6	Efnb2
Map1lc3a	Snrpf
Rgl3	Tlcd1
Pkhd1	Cnih4
Gm47771	Rabif
Ppp1r15a	Cplx2
Pparg	Fcf1
Thbs1	Gfra2
Pam	Cul4b
Pum3	Clec2d
2700038G22Rik	Thoc6
Slc9a9	Gm26562
Zdhhc13	Gm40841
Gm3830	Dapk3
Pstpip2	Rhbdd2
Slit3	Gdpd1
Wnt5b	Mxra8
Gdf5	Crebzf
Lrrc51	Ppic
Xbp1	Rogdi
Trim25	Shf
Shb	Rhoj
Ccdc136	Slc36a4
Gm42702	Rsrc2
Gli3	Atpif1
Casc4	Ptpn13
Erlin1	Esyt2
Ntn4	Id1
Gm47849	Cyp46a1
Zmat3	Fam228b
Sh3bp2	Secisbp2
Tspo	Cfap47
Met	Manf
Anxa4	Zbtb21
Col19a1	Rfx2
H2-D1	Hmces
Retreg1	Rpl7a
Prox1	Zfp217
Zdhhc18	Kcnk13
Dzip3	Nfxl1
2610206C17Rik	Rnf135
Uxs1	C78859
Igdcc4	Chuk
Hip1	Lox
Spats2l	Gm14858
Dapk2	4930586N03Rik
Cyp2j6	Nedd9
App	Gm47376
Galnt10	Gm42047
Ctif	Gm12353
Atp6v1a	Micall2
Gm41757	Flvcr2
Ctsl	Nectin3
Eif4a1	4930405A10Rik
Ptges	Ntf3
Ccn1	Arhgdia
Lrch1	Ass1
Minpp1	Rnaseh1
Plxnd1	4632427E13Rik
Notch2	Zkscan6
Atp6v0e	Arl15
Chrnd	Slfn9
Osbpl5	Afap1
Gstm1	Gm42937
Nkain2	Gm27042
Gm49293	Fntb
Hip1r	Pus1
Rufy3	Slc22a15
Unc93b1	Irgm1
Spidr	Clhc1
Kcnn3	Gm5608
Tgfbr1	Rpl41
Mtss2	Kdelr3
Elk4	Tnnt2
Mt2	Trp53bp1
H19	Serf1
Pik3r3	Erlin2
Gm29992	C130013H08Rik
Klhl5	Lysmd2
Ctnna1	Gstt1
Igf2bp3	Rpl10a
Tbc1d25	Gxylt2
Rpl10	Arap2
Prdx6	Fermt2
Morc4	Rad52
Awat2	Slx1b
Lrrc4	Gm15952
Txn1	Dap
Srrm4	Nupr1
Eif4ebp1	Stambpl1
Ldlrap1	Dtwd1
Pdpn	Rab33b
Tmlhe	Rack1
Raph1	H2-DMa
Tmem100	Gm11077
Fam126a	Clca1
Clstn1	Cgref1
Reep5	Lcorl
Srebf2	Rps6ka1
Gabarapl1	Adar
Fgf13	Rps27
Mbp	Apba1
Gm41609	Angpt4
Eif1a	Stk17b
Impdh1	Fam49a
4933424G06Rik	Gm49975
Csrnp1	Galnt5
Ift43	Insyn2b
Casp3	Ero1l
Rin1	Spi1
Slc38a9	Cpa6
Hs6st2	Prkd2
Lgals3	Atr
Aox1	G630030J09Rik
Ptprq	Golt1b
2410006H16Rik	Ifi35
Slc7a1	Gm48427
Tmem9	Rps3a1
Fau	Fdxacb1
Ankrd55	Ets2
H3f3b	Kdm7a
Traf3ip3	Rai14
Maml3	Gm19500
Gm17036	Acsbg2
Zfp52	Cmpk1
Malsu1	AB124611
Ankrd39	Glb1l
Snx10	Usp22
Mbnl3	Ppfia4
Lrrc8b	Aldh3a2
Dgkh	Hsd11b1
Rrad	Lrp12
Tmem209	Rpl23
Agmat	Rabep2
Ptprj	Pias3
Gm36211	Anpep
Arhgap44	Gm37229
Cdk17	2510017J16Rik
Ppp4r4	Orai2
Mapk6	Ephb2
2900076A07Rik	Osr1
Map4k4	Pate2
Cd302	Nxpe3
Etv6	Bpifb1
Ranbp9	Lysmd4
Tgif1	Pwp1
Creld1	Cntrob
1700112H15Rik	Creb3l1
Klhl29	Twnk
Rras	Gm16835
Mboat2	Glis3
Gm40038	Samd13
Tgfbr3	Lsm6
Tmem167	Cnbd2
E2f4	Bid
Mef2a	Sod1
Edem2	Serinc3
Naa50	Rraga
Dclre1c	Erh
Kif5b	Ythdc2
Plcb4	Per2
Spred2	2810013P06Rik
Acot6	Gm46565
Bcar3	Gm12526
Galk2	Gm20652
Rasal2	Gm17382
Dgkg	H2-K1
Gan	Gm31763
Prag1	Dusp2
Scn3a	Thsd7a
Fggy	Furin
Jade3	Arhgef40
Hsph1	1110032A03Rik
Slc25a24	Zfp169
Boll	4930478K11Rik
Tulp3	Fcho2
Rhoc	Tmem69
Ivns1abp	Isyna1
Gstcd	Gm26590
Zdbf2	Rpl17
Cd101	Sri
A930003A15Rik	2310043L19Rik
Galns	St8sia2
Zfp366	Rrm2b
Gadd45a	Grik5
Rgs11	Hmgn2
Pcgf3	Abca5
Hspa4l	Fgf12
Pbx3	Fibp
Trp63	Utp18
Myog	Kars
Tead4	9630014M24Rik
Rras2	Thsd1
Aif1l	Nfkbib
Sema6a	Sec16b
Dll1	Rps16
Frrs1	Tanc1
Ugcg	Ndfip2
Myo10	Gm5141
Faap20	Gm49969
Arhgap42	Pknox1
Magi3	Gldn
Abhd2	Cdr2
Igfn1	Gm13830
Blnk	Kctd10
Cdk2	Dcun1d4
Zfp287	Spns3
Ddah1	Ezr
Gtpbp4	Rps27l
Arhgap18	Dync1li1
Tmsb4x	Satb2
Tmem64	Gm33926
Ahnak2	Slc22a1
Sik1	Gm31983
Kremen1	Tifa
Coro6	Gm14221
Gclc	Ralgps2
Ogn	Ggta1
Tmem182	Prnp
Slc43a2	Rps13
Akirin1	Scand1
Eda2r	Ppp1r13b
Chrnb1	Pcgf6
5031415H12Rik	Pard6g
Gm43331	Vmn2r57
Zfp810	Tax1bp1
Sgms1	4930557K07Rik
Timp2	Ephb3
Nhs	Gm36860
Frmd5	Eef1akmt1
Slc4a7	Gm15834
Spryd7	Tdg
Ankrd50	Mgat5
Tmbim1	Gm10030
Hps1	Notch1
Plekhh2	Nemp1
Zswim4	Uba6
Ptgfrn	Med8
Col27a1	B4galt6
Zfp994	Elmo3
Efhd2	1700110K17Rik
Slc33a1	Foxred2
Pgd	Itga11
Itpkc	Epha4
Mcm9	Mtmr1
Nbl1	Nlgn2
Nme7	Ift81
Dync1i1	Entpd7
Lpar1	Abcb1b
G930009F23Rik	Nkain3
Gm13919	Piezo2
Rpl28	Slc15a4
Abhd17c	Kif5a
Plekhg5	Rps26
Usp6nl	Fam151b
Crppa	Slc37a2
Mapk4	Zswim6
Ubfd1	Cenpp
Zfp697	Parp11
Fads6	Vps33b
5730419F03Rik	Krr1
Ncam1	Pou4f1
6230400D17Rik	Mbd2
Shroom3	Tbce
Primpol	Tigd2
Bmp1	Hjurp
Tlr4	Sh3gl1
Tafa5	Rnf4
Nabp1	Ece2
Igf2bp2	Gm10804
Id3	Ahi1
Ttc9	9430038I01Rik
Baiap2l1	Depdc5
Gm31814	Gm26532
Canx	Csrp1
Syde1	Btf3
Card14	Tcirg1
Trim13	Brip1
Gfod1	Hs3st3b1
Mmrn2	Asap2
Casp4	Bcdin3d
Wnk1	Rnase1
Esd	Adora2b
Dlgap1	Gm6225
Emb	Gstt2
Myod1	Pdlim4
Gabbr1	Hs3st3a1
Gm45435	Tmem30a
Morrbid	Hint1
Epb41l5	Il34
Mak16	Gm47405
Faim	Sec22c
Me2	Tcam1
Tmem164	Tppp3
Ehd4	St6gal1
Peg3	Eif3k
Plpp1	Sbds
Ankrd1	Arl4a
Birc3	Fzd6
Rpl3	Fam124a
Gmds	Tmub2
Emp2	Jam3
Map3k14	9530018F02Rik
Septin-10	Gm16091
Best3	AI463229
Zc3hav1	Mis12
Sptbn1	N6amt1
Gm47371	Copz2
Chrm3	Plekha3
Lpin2	Col15a1
Spsb1	Gm20721
Slc39a14	Spata6
Pus3	Mier1
Fam129b	Otog
Pdia6	Gm3417
Stk39	Ilk
Gramd1b	Abcg1
Tm6sf1	Sptan1
St3gal4	Traf6
Gng12	Tpt1
Dtx3	Fmn1
Sertad4	Ncapg2
Usp31	Mmp2
Gm43329	Etv1
Tnfrsf1a	Dennd5b
Zfp568	Cep128
Gm31718	Pkp2
Rasa3	Tyk2
Nbeal2	Hspa12a
Zc2hc1a	Gm48694
Rnf19b	Tmco3
Gm21887	Cd200
Mybph	Tapbpl
Nsd2	Slc13a5
Cnot6l	Col26a1
Efcab5	Apobec3
Aox2	Adamts9
Ifitm10	Ttpal
Gnl3	Zmat1
Inpp4b	4930578M01Rik
Taok3	Rpl23a
Rab31	Npnt
Gm44190	Usp11
Sh3bgrl2	Prkar2b
Sptbn5	Cfap69
Pkp4	Fuca2
Slc25a18	Tek
Ifnar2	Bcr
Gab2	Plscr3
Osgin1	Gm10138
Lman1l	Gm10373
Tbc1d31	P2rx3
Ddhd1	Cntnap5a
Ttc3	Mphosph9
Arpp19	Iqcb1
Jun	Orm3
Cdh13	Akt1
Cep192	Lrp1
Gm10785	Rps28
Atp13a3	Gm31645
Rps18	Gm37800
Krt18	Gm26626
Spire1	Tnni1
Runx1t1	Prdm5
Lrrk1	Ddx58
Dusp4	Lrtm1
Gm16599	Nr2f2
Pmepa1	Tmed2
Cdc42se2	Mamdc2
Aldh2	Gm43466
Fbxo32	Nt5c2
Fzd10os	Fzd3
Actr1b	Syne3
Gm15934	Ltbp4
Srrm4os	Pepd
Ctsb	Gm42791
Dctd	Wdr75
Septin-8	Nlk
Ubxn2b	4833427G06Rik
Crnde	Slc35b3
Nav1	Sln
Ankrd10	Gm14634
Rin2	Gm40155
Gm41409	Rftn2
Gm10097	4930544I03Rik
Rnd1	Ttc32
	Arl1
	Ppp1r10
	Pde3b
	Zscan29
	Selenos
	Slc1a1
	Carmil1
	Zfas1
	Il4ra
	Mxra7
	Rbm45
	Hspa13
	Gm12971
	Gm32098
	Tcaf1
	Gm27253
	Plpp5
	Etfbkmt
	Brox
	Rnf122
	2310020H05Rik
	Top3a
	Dynll1
	Impg2
	5730414N17Rik
	D3Ertd751e
	Nupl2
	Dnah10
	Gdf6
	Catsper2
	Rcn2
	Hook1
	Micall1
	Mre11a
	Pltp
	Sgms2
	Rpl14
	Marcks
	D930007J09Rik
	Ccdc7b
	Kctd18
	Gm12002
	AW046200
	Tmem260
	Olfr1033
	Olfml3
	Tenm4
	Lpar6
	Ppp1r12c
	Gm12796
	Zbtb39
	Prmt1
	Tnnt1
	Eif3m
	Fgf7
	Chka
	Grwd1
	Zfp622
	Cnr1
	Tmem156
	Rbbp8
	Fam171a1
	Hmcn2
	Cyp51
	Lacc1
	Pax7
	Ulk4
	Wrnip1
	Csrp3
	Syvn1
	Atp6v0d2
	Dync1i2
	Dnajc14
	Bnc2
	Tbcb
	Timm10b
	5033421B08Rik
	Mymk
	Medag
	Gar1
	BC065397
	Ninl
	Gm34821
	Rgp1
	Gm26911
	Calcrl
	Bmp2
	Usp29
	0610040B10Rik
	Ten1
	Tmem216
	Robo1
	Gm36266
	Frmd4a
	Gm47123
	Hpgds
	Plaur
	Vinac1
	Utp14b
	Deptor
	Gm13184
	Chsy3
	1300017J02Rik
	Diaph2
	Tmem150c
	Fbxo24
	Tmx3
	0610030E20Rik
	Hyou1
	Psmb5
	Polr2f
	1700109K24Rik
	Dtnb
	Gfra1
	Zfp207
	Cobl
	Gm26555
	Erf
	Gm15492
	Sox11
	Prkar1a
	Pdzrn4
	Ryr3
	Psip1
	Hes6
	Il17rc
	Aldh3a1
	Wdr95
	Maoa
	Nek8
	Skap2
	Top1
	Nrbp2
	Cldn34c1
	Gas1
	Erich6
	Rpl8
	Snx33
	Sulf2
	Lsm2
	Slc10a6
	Pappa2
	Paqr3
	Gm50114
	Arhgef19
	Gm9887
	Pten
	Fam91a1
	Ripk1
	Fbxl13
	Smim7
	A530001N23Rik
	Shc4
	Fancc
	Duox2
	Ankrd35
	Acot8
	Fam114a1
	Gm13783
	Ifi27
	E2f8
	Gm47523
	Eda
	Rab13
	Gm43465
	Gm26533
	Slc35a5
	Cdh12
	Opn3
	Hopx
	Fhl5
	Tspan33
	Ints2
	Tmc6
	Vat1l
	Gm47922
	Gm28198
	Ptbp2
	Ggt5
	Agpat5
	Arid5a
	Dennd1a
	Gm15935
	Birc2
	Ccni
	Fgfr1op2
	Ddx54
	Adam19
	Ciao1
	Cd28
	Adamts6
	Dnal1
	Cacna1a
	Snx1
	Nsd3
	St8sia4
	Apaf1
	Rpl36al
	4930429F24Rik
	Mttp
	Spin1
	Gm48383
	Tspan14
	Gm38134
	Gm47780
	Spint2
	Ddr2
	Qpctl
	2900060N12Rik
	Trpm2
	4632404H12Rik
	Arhgap32
	Iqch
	Vwc2
	Thg1l
	Mturn
	Gm20658
	Ppm1f
	Rnf125
	Rpap2
	Nkapd1
	Agfg2
	Rtraf
	Ipp
	Rpl32
	Fbxw17
	Zscan25
	Pld1
	Nprl3
	Mylk
	Sdcbp
	Btla
	Sbf2
	Hsd17b12
	Mir22hg
	Gm49067
	Rcn1
	Gm19522
	Dcbld2
	Avl9
	Agbl3
	Gm44777
	Selenon
	Snrpb2
	Gm50232
	Zfp729a
	Gm26944
	Syde2
	Src
	Ddx4
	Fam122a
	Slc46a1
	Rps21
	D130062J10Rik
	Zfp329
	Fbxo47
	Trpc1
	Mplkip
	Colca2
	9330160F10Rik
	Crlf2
	Cfh
	Tyw5
	Arhgap22
	Fam129a
	Abca1
	Rerg
	Tnfsf13os
	Gm29863
	Wdr13
	Ccnd3
	Nfya
	Ccdc192
	Ankrd13a
	Plppr2
	Lgi4
	Colec12
	Mib1
	CAAA01118383.1
	Gm16201
	Cenpj
	Cys1
	Mtmr7
	Mbtps2
	Suco
	Mecom
	Pgrmc1
	Gm37571
	Ltc4s
	Gm34006
	Zc3h12a
	Ei24
	2024-09-09
	1700017B05Rik
	Gm26797
	4930511M06Rik
	Nhlrc3
	Eny2
	Osbp2
	Tmem35b
	Uchl1
	Akap11
	Gm830
	Cib1
	Gm28403
	Prr13
	Usp50
	Gpnmb
	Gm43256
	4930522L14Rik
	Gm50323
	Gm9856
	Rnf19a
	Gm26542
	Bcl3
	Fut8
	Slc35d2
	Btbd10
	Pamr1
	Scnn1a
	Agrp
	H2-Ke6
	Htra2
	Czib
	Rpl22
	Stx1a
	2610002M06Rik
	Psen2
	Spcs3
	Car13
	Sparc
	Rps15
	Cox17
	Mogs
	Seh1l
	Gm10010
	Phtf1
	Mesd
	BC024063
	Evl
	Gm45572
	Mymx
	Apoe
	Rccd1
	Ccs
	Erg28
	Rps23
	Klhl42
	Bcl2l2
	Zfp120
	Orc1
	Tax1bp3
	Gm36607
	A830019P07Rik
	Slc17a5
	Acsl5
	Igf1
	Ctxn3
	Ddx11
	Gm48321
	Fndc3a
	Tubb2a
	Gm49893
	Alpk1
	Armc10
	Gm47843
	Rps10
	Cpne4
	Cntln
	Gm48837
	F830208F22Rik
	Ccdc93
	Gm49719
	Vangl1
	Rpl18
	Cox7c
	Zpr1
	Sag
	Slc25a44
	Krcc1
	Zdhhc15
	Ssbp1
	Rab29
	Nmnat2
	Spice1
	Atp8b1
	Gnb2
	Snrpd1
	Abhd15
	Onecut2
	Rpl6
	Cln5
	Arl4c
	Prkra
	Csmd3
	Angpt2
	Thyn1
	Pip4p1
	Nectin1
	Specc1
	Abca8b
	Ptpra
	Gm3448
	Gm20275
	BC034090
	Fdx2
	Rad9b
	Ric8a
	Nek10
	Rps3
	Sdk2
	Prmt2
	Gm13583
	Gm46210
	Pip4k2a
	Plekha7
	Bcl10
	Gins2
	Tcp11l1
	Usp1
	Kctd17
	A930033H14Rik
	Izumo4
	Gm11476
	Zfp280d
	Bzw1
	Dnah12
	Apc
	Hydin
	C130046K22Rik
	Ttyh1
	Gm6277
	Gm49958
	Dram1
	Cdk2ap1
	Cmtm6
	Tnfrsf25
	Il18
	Tro
	4930432B10Rik
	Ccdc127
	Zscan12
	Ptrh1
	Osgin2
	Tpm4
	Eaf2
	Trib1
	Rps25
	Ppan
	Gm10640
	Map3k1
	Nrg2
	Platr25
	Eef1b2
	Fam71d
	Sntb2
	Epha6
	Cdkl3
	Gm48952
	Vwa5a
	Slc1a5
	4933431G14Rik
	Tmod2
	Bysl
	Fbxl7
	1700010K24Rik
	Lrrc58
	Gm4285
	Dock5
	Lypd6b
	Cdh23
	Ube2g2
	Asic2
	Bag1
	Vav3
	Ankrd13b
	1700029J07Rik
	Gm47156
	Prune2
	Clptm1l
	Gm42439
	Prss48
	Chd5
	Ptma
	Nudt9
	Armcx3
	Gm26512
	Adam12
	Btf3l4
	AC163638.2
	9530097N15Rik
	BC028471
	2310039H08Rik
	Rpl27a
	Gm42696
	Mios
	Ampd2
	Dtna
	Gm26930
	Wnk3
	Sulf1
	1700021A07Rik
	Vbp1
	Gm26901
	4921511C10Rik
	Rrp7a
	Dnajb11
	Gm15892
	Snhg16
	C130036L24Rik
	Gm12743
	Lrrc17
	Gm36426
	Ifngr1
	Rubcnl
	Rnaseh2a
	Gm12185
	Clmp
	Pdzd4
	Tle3
	Lipc
	Gm17259
	Arhgap26
	Chtop
	A730061H03Rik
	Hpgd
	Atp5k
	Itm2b
	Slc26a8
	Ubb
	Herpud1
	Clstn2
	Gm36827
	Gm43259
	Pde1c
	Btg3
	Wipf1
	Tesmin
	Rassf10
	Epb41l1
	Eps8l2
	Ahsa2
	Wdr46
	Col20a1
	Zfp37
	1700025L06Rik
	Heatr1
	Gm47350
	Syt1
	Ube2z
	Gm12695
	Dalrd3
	Rplp1
	Gm16794
	Gm9828
	Cd164
	4933433G15Rik
	Gm12701
	Fra10ac1
	Cdc7
	Fst
	Mical1
	Prkd1
	Spaca6
	Ddb1
	Lix1l
	Srp9
	Akr1a1
	Soga1
	Zfp607b
	Trim2
	Lzic
	Mcf2l
	Ablim3
	Vma21
	Dmxl2
	Vash1
	Cage1
	Fbxo36
	Eml4
	B4galt4
	Gm13703
	2024-09-07
	Eif4a2
	Oscp1
	Gm13563
	Rhog
	Ugdh
	Gm27003
	Gm5091
	Rpl31
	Gm38825
	Pigp
	4932435O22Rik
	Pea15a
	Wsb2
	Rgs10
	Gm47827
	Hipk1
	Lrrc1
	Eppk1
	Eqtn
	Gm12840
	Dapk1
	B4galt2
	Apbb2
	Ankrd46
	Cln6
	Rundc1
	Rps4x
	Gm42701
	Dhx40
	Mms22l
	Zcwpw1
	Mtfr2
	Tmem237
	Snx5
	Rlim
	Bub1b
	Hsd17b11
	Ckap2
	Ankdd1a
	Morc3
	Ptdss1
	Garnl3
	Txk
	Rps9
	Arhgef26
	Gm10863
	Ptpdc1
	Chml
	Ccdc159
	Ddc
	Elovl1
	Opn1mw
	Gm30524
	Tmem181a
	Stard6
	Gm37768
	Tprgl
	Gm12681
	Snhg4.1
	Gm48678
	Ptprf
	Mif
	D630045J12Rik
	Maml2
	Gm14616
	Gm19705
	Il6ra
	Praf2
	Angptl7
	Mgat4a
	Adgrv1
	Enox2
	Arhgef3
	Gm12092
	Nes
	Pds5a
	E330009J07Rik
	Ccdc86
	Gm39307
	Ccdc88b
	Srgap1
	5330438D12Rik
	Gm10851
	Gm16833
	Adam32
	Ribc1
	Cd27
	Slc2a1
	H2afj
	Gm20539
	Kif13b
	Xpo4
	Cttnbp2nl
	Sap30
	Vhl
	Stx7
	Rps29
	Chmp5
	Cttn
	Dhps
	Stxbp1
	Serinc1
	Lsm4
	Irak4
	Anxa5
	Wbp1
	Cox18
	Syne2
	Efnb1
	Mast4
	Nxn
	Sorbs1
	Gm35696
	A630001O12Rik
	Gm10125
	Olfr267
	Igfbp2
	Jcad
	Gpx3
	Cntn2
	4833422C13Rik
	Tpp2
	Ikzf5
	Mast3
	Gm10501
	Slc17a3
	Gm11508
	Endov
	Ggps1
	Gm15581
	Twsg1
	P2rx5
	Tgfbr2
	B230369F24Rik
	Gm39149
	Cyp4f17
	Gm10130
	B3gnt2
	Mcts1
	Slc17a4
	Cilp
	2810454H06Rik
	Hk1
	Ptprd
	Paqr8
	Ccdc83
	Cracr2a
	Lrrn3
	Ccdc141
	Gnai2
	Numbl
	Nf1
	Socs4
	Poli
	Bloc1s3
	Slc25a30
	Platr6
	Naaladl2
	Rpl35
	Tbc1d10a
	Ankrd42
	1700087I21Rik
	Lrrc75aos2
	Sdc2
	Lpcat2
	Alg3
	Rpl11
	Chic1
	Anp32a
	Adgrl3
	Gm28375
	Snrpa
	Foxo1
	Arrdc1
	Cop1
	Lrig3
	Ap3s1
	Sh2d4b
	Rpl12
	Gm2447
	Gm10353
	Gm26535
	Kcnq1ot1
	2810402E24Rik
	Abca8a
	Yae1d1
	Gsap
	Nfkbiz
	Cbr1
	Ywhah
	Rsf1os1
	Polr2k
	Nod2
	Ntm
	4933405D12Rik
	Slc29a1
	Gm10550
	Slc22a21
	Vcpkmt
	Hmg20b
	Ttc9c
	Pigh
	Cers5
	5830416I19Rik
	Csrnp2
	Dus4l
	Alkbh1
	Scml4
	Slc39a10
	Mpp1
	Rpl19
	Ogfrl1
	4930455C13Rik
