## Supplemental Table 4 for "The multimodal transcriptional response of denervated skeletal muscle involves alterations in cholesterol homeostasis impacting muscle size"

### Sheet: NMJ comparisons
WT NMJ genes	Upregulated DEGs NMJ	Downregulated DEGs NMJ	dTR-enriched SNT (FDR ≥E-50)
Musk	Ankrd1	Mylk4	Runx1
Wipi1	Scn5a	Myh4	Pam
Hip1	Ankrd10	Tmem233	Ankrd1
Dnajc3	Runx1	Ufsp1	Tlr4
Kcnj12	Macf1	Nctc1	Gm47283
P4ha1	Pdk4	Psd3	Kcnn3
Oxr1	Nav2	Zbtb16	Pvt1
Dennd5b	Map3k20	Ablim2	Ampd3
Plpp3	Pam	Camk1d	Lpin2
Ripor2	Ctif	Rsrp1	Scn5a
Zfp697	Mir100hg	Tns1	Musk
Fez2	Tiam2	Myoz1	Pdk4
Sipa1l1	Airn	Mylk2	Zfp697
Cdk14	Aopep	Atp2a1	Arpp21
Lrp5	Fgf13	Phkg1	Mapt
Chrnb1	5730419F03Rik	Ky	Hspb8
Mylip	Dapk2	Taco1	Atp13a3
Spred1	Shroom3	Gm26740	Gm41757
Myo5a	Kif5b	Pygm	Gadd45a
Ptprj	Zfp697	Asb2	Eda2r
Aplp2	Col13a1	Mybpc2	Hectd2os
Prr29	Igf1r	Pvalb	Ppfibp1
Akap11	Atp13a3	Pla2g7	Myo10
Rasa3	Nfat5	Ttn	Tiam2
Itgb5	Morrbid	Rpl3l	Gm35330
Ehd4	Gramd1b	Vegfa	Zdhhc14
Wwtr1	Akap6	Clcn1	5730419F03Rik
Atp13a3	Arpp21	Trak2	Gm28653
Pgm5	Filip1	Gm42418	Tmem140
Lrp4	Arhgef2	Plcd4	Atp6v1a
Pdgfa	Etv6	Nr4a1	Itgb5
Rbms3	Fzd10os	Pik3cd	Cacng1
Plcb4	Slc20a2	Trdn	Kif5b
Fam78b	Tlr4	Gpi1	Dysf
App	Ralgapa2	Cmya5	Slc9a7
Hes1		Lama2	Nav2
Crot		Ckm	Fam13c
Trpc3		Myot	Ehd4
Anxa5		Fhod3	Smad3
Ahsa2		Chrne	Mid1
Mfhas1		Col4a3	Notch2
Utrn		Kcnj12	Arhgef2
Zfp715		Asb11	Srrm4os
Afap1		Rora	Myl12a
Hspa5		2210408F21Rik	Dupd1
Tecpr1		Rps6ka1	Tead4
Tmem243		Ache	Sh3rf2
Gadl1		Aplp2	Cat
Cachd1		Ppm1l	Traf3
Mmd		Cmss1	Arl6ip5
Cacna2d3		Irs1	Ugcg
Rnf122		Plcl1	Fryl
Bcl2l1		Sar1b	Dapk2
Disc1		C2cd2	Ankrd10
Sema4d		Scn1b	Slc6a6
Osbpl10		Diaph1	Zfp52
Gm3331		Crim1	Myh9
Adgrl2		Myhas	Rras2
Hdac7		Lrp5	Castor2
Gprc5c		Sars	Utrn
Svep1		Ppp1r3a	Slc44a1
Prickle2		Camk2a	Rb1
Nav3		Rasgrp3	Trp63
Sh3bp5		D430041D05Rik	Erbin
Plxnd1		Calcrl	Abi1
Prkar1a		Unc45b	Ankrd2
Arhgap18		Jph1	Stau2
Gramd1b		Ddx5	Myog
Cmip		Gm32569	Samd8
Lrtm1		Kif1b	Hs2st1
Mrc1		Adcy9	Rnf217
Ctdspl		Smox	Eml5
Prex1		Son	Ophn1
Map3k7cl		Tafa4	Errfi1
Scn2a		Ripor2	Tspan9
Col4a4		Agl	Popdc3
Pla2g7		1700025G04Rik	Psmd14
Pola2		Colq	Rapgef1
Col4a5		Cpq	Slc9a9
Itga9		Mlf1	Retreg1
Hpn		Dot1l	Plxdc2
Galnt18		2610203C22Rik	Macf1
Arsg		Eno3	Tgfbr1
Vav3		Kmt2a	Stat5b
Phldb2		Osbpl10	Wwtr1
Gpc4		Dock4	Rasal2
Pdgfc			Sqstm1
Ache			Txnrd1
Calcrl			Cecr2
Dennd2c			Tec
Rapgef3			Zfp948
Chrne			Arhgap29
Nell1			Itsn1
Dgkg			Snd1
Sema3a			Sik1
Igsf9b			Napb
Ncam1			Tulp4
Ryr3			Klhl5
Col4a3			Syne1
Col19a1			St5
Slc16a6			Zeb1
Nes			Kpna3
Epb41l4a			Ralgapa2
Cfap54			Shroom3
Ufsp1			Fbxo32
Dync1i1			Nr6a1
Ano4			App
Lrfn5			Dusp13
Slc39a12			Ubxn4
Hs6st2			Pstpip2
Etv5			Nfat5
Dusp6			Ncam1
Mapk11			Uqcc1
Pdzrn4			Ssh2
Fam19a4			Igfn1
Hs3st3a1			Znrf3
Colq			Gm31814
Nkd2			B3galnt2
Col13a1			Rap1gap2
Chrna1			Stard7
Scube2			Akap13
Rps6ka1			Pard3
Gm13387			Kcnq5
Tbx21			Dip2c
Hs3st3b1			Gse1
B4galnt3			Akap6
Crym			Hdac4
AC158981.1			Ybx3
			Wnk1
			Ppp1r12a
			Ppp3ca
			Gbe1
			Airn
			Cap2
			Trim63
			Celf2
			Mlip
			Sgms1
			Malat1
			Fgf13
			Ankrd11
			Tcf12
			Filip1
			Panx1
			Riok3
			Myom3
			Tgif1
			Tnfrsf23
			Ankrd23
			Snx13
			Cryab
			Trim16
			Psmd11
			Pacsin2
			Ces2c
			Gprc5b
			Tbc1d31
			Pakap
			Ptpn14
			Sptbn1
			Maml3
			Zfp36l1
			Hspbap1
			Tnpo1
			Arhgap24
			Map3k20
			Zzz3
			Dlg5
			Zeb2
			Igf1r
			Meis1
			Smpx
			Pakap.1
			Gm41664
			Rbms3
			B230216N24Rik
			Ube2e2
			Sh3rf1
			Mybph
			Ppme1
			G930009F23Rik
			Mrc1
			Zbtb11
			Myo18b
			Ppfibp2
			Ltbp3
			Otud7b
			Jpt1
			Aopep
			Tanc2
			Nfe2l2
			Garem1
			Gab2
			Mettl8
			Lrmda
			Lrch1
			Fggy
			Sh3d19
			Peg3
			Kremen1
			Cpe
			Dlg2
			Cdc42
			Cd82
			Myo9b
			Arhgap28
			Flnc
			Pvr
			Cwf19l2
			Actn4
			Hspb7
			Ptpn12
			Immp2l
			Gna13
			Baz1a
			Peak1
			Naa50
			Ttc9
			Mycbp2
			Klf10
			Supt3
			Ptprg
			A430010J10Rik
			Psmd1
			Fto
			Gramd1b
			Mapre3
			Kpna1
			Egfr
			Mknk2
			Nav3
			Raph1
			Nabp1
			Ttc3
			Pmepa1
			Rusc2
			Arhgap18
			Kat2b
			Atf3
			Pak1
			Rufy3
			Rasa3
			Rrad
			Stard13
			Agap1
			Morrbid
			Diaph2
			2900026A02Rik
			Cpne2
			E130308A19Rik
			Ccny
			Setd7
			Etv6
			Sync
			Chrna1
			Chrnb1
			Myo6
			Ccn1
			Arfgap3
			Rhou
			Pip5k1a
			Gm12153
			Cyld
			Sec61a1
			Sdc4
			Lmna
			Fyn
			Babam2
			Tgfbr3
			Tmlhe
			Map4k4
			Zwint
			Slc7a11
			Dlgap4
			Spred1
			Igdcc4
			BC005561
			Prex1
			Spire1
			Popdc2
			Rreb1
			Odc1
			Rhobtb1
			Ric1
			Myo5a
			Myo18a
			Ypel2
			Herc4
			Prrx1
			Elk4
			Plpp3
			Magi1
			Pde4b
			Galns
			Anxa7
			Parva
			Gm35576
			Dock7
			Dph5
			Itgb1
			Prune1
			Myod1
			Sh2d6
			Serinc2
			Mef2a
			Plxna2
			Cnot6l
			Adra1b
			Rin3
			Qsox1
			Nuak1
			Dym
			Jmjd1c
			Cbfb
			Ctnna1
			Arntl
			Hes1
			Mir100hg
			Casz1
			Relb
			Celf1
			Auts2
			Txn1
			Ppm1e
			Nt5dc1
			Arpp19
			Resf1
			Gng12
			Aatf
			Sema4d
			Slc9a1
			Trit1
			Magi3
			Runx1t1
			Hsp90aa1
			Gpc4
			Pcca
			Plekhh1
			Mapk6
			Coro6
			4933424G06Rik
			Chrng
			Pbdc1
			Itpr2
			Tmem167
			Pdcd4
			Ror1
			Cdc27
			Rhbdd1
			Osbpl8
			Tbl1x
			Runx2
			Zfp346
			Amotl1
			Reps1
			Derl1
			Btbd9
			Ubtd1
			Wdr26
			Atp2a2
			Ddx10
			Afdn
			Ubn2
			A330074K22Rik
			Map3k14
			Snx7
			Ttll11
			Best3
			Stat5a
			Zfp652
			Samd4
			Esd
			Tmem100
			Slc43a2
			Rab3gap2
			Fam219a
			Slc20a1
			Met
			Ctps2
			Usp31
			Awat2
			Tnfrsf12a
			Sertad2
			Myh14
			Prdx6
			Mfhas1
			Tjp1
			Srxn1
			Hhipl1
			Plin2
			Slc22a23
			Pon2
			Traf2
			Ptprq
			Pbx1
			Msn
			Col13a1
			Msi2
			Actr1b
			Gm50221
			Ldlrad3
			Dars
			Ltbp1
			Zfp568
			Fam110b
			Simc1
			Bmpr1b
			Cdk7
			Tulp3
			Zdhhc18
			Fndc3b
			Ascc3
			Enpp3
			Il1r1
			Dclre1c
			Fcho2
			Vti1a
			Slc16a9
			Mast4
			Daam1
			Zfp36l2
			Plpp1
			Spsb1
			Tmcc1
			Chrm3
			Canx
			Nop58
			Gm19299
			Itga9
			Vcl
			Junos
			Ctps
			Chrnd
			C1galt1
			Clcn5
			Ube2g1
			Zfp280d
			Dnajb6
			Ccar1
			Lrp4
			Myl12b
			Kdm3a
			Frrs1
			Myl4
			Cd99l2
			Shb
			Adcy2
			Osgin1
			Tspan4
			Ubc
			Gab1
			Camk2d
			Cdc42bpa
			Jup
			Phf20
			Oga
			Lrrc20
			Wnt5b
			Phip
			Psmb3
			Hip1r
			Ranbp9
			Clasp1
			Tgfb2
			Igf2bp2
			Osbpl10
			Clock
			Fry
			Dusp27
			Erc1
			Aox1
			Snx10
			Rspry1
			Lnx1
			Irak2
			Dnajc5
			Gprc5c
			Zfp407
			Baiap2l1
			Itga7
			Wasf2
			Ust
			Nrap
			Eif4a1
			Gdnf
			Usp28
			Plcb4
			Hs6st2
			Gdf5
			4930402H24Rik
			Tmem182
			Slc33a1
			Zfp932
			Rbfox2
			Hspb1
			Plekha5
			Sbf2
			Fign
			Kcnb1
			Xrcc4
			Pkhd1
			4632427E13Rik
			Mtor
			Zdbf2
			Plk2
			Pls3
			Plce1
			A930007I19Rik
			Abhd6
			Zranb1
			Egf
			5930430L01Rik
			Serinc5
			Commd10
			Nf1
			Minpp1
			Tnfrsf21
			Kmt2c
			Mcc
			Akt2
			Rnf11
			Gm13986
			Il6st
			Tcf7l2
			Rpl3
			Tshz1
			Lrrc8d
			Slc38a9
			Acot6
			Arhgap23
			Pgd
			Mtss2
			Ube4b
			Lpin3
			Gmds
			Pum1
			Slc4a3
			Parm1
			Mdfic
			Nkain2
			Zhx3
			Susd6
			Ahnak
			Rab2a
			Gm15446
			Tns3
			Pik3r3
			Abcc8
			Rras
			Fbxl2
			Rad51b
			Ccdc136
			Birc3
			Aebp2
			Cpeb1
			Man1c1
			Rnf185
			Srpk2
			Gabarapl1
			Bicra
			Stam2
			Gm45159
			Mapk4
			Fchsd2
			Galnt7
			Sec62
			Pbx3
			Sema6a
			Id2
			Slc38a2
			Npr3
			Pcgf3
			Rptor
			Cdh4
			Clip1
			Gm50020
			Prmt3
			Gm41609
			Tram2
			Gsr
			Tgfb3
			Myo9a
			Plet1
			Tpcn1
			Cald1
			Xpo1
			Snx24
			Myf6
			Stxbp5
			Grhl1
			Spg20
			Slc7a1
			Cdkn1a
			Golim4
			Atxn10
			Krt18
			Cd101
			Ivns1abp
			Mt2
			Ptgfrn
			Cfl2
			Dcaf10
			Kpna4
			Prdx1
			Atf6
			Gnptab
			Pum3
			Gm26782
			Dgkh
			Usp3
			Cobl
			Tubgcp4
			Bmp2k
			4931413K12Rik
			Ppp1r27
			Timp3
			Cdk18
			Gm10097
			Hprt
			Abhd2
			Rad23b
			Rab5a
			Srrm4
			Kcnk5
			Fbxw10
			Ago3
			Myzap
			Creld1
			Tcf4
			Aif1l
			Glce
			Micu1
			Pkd2
			Ywhaq
			Bcl6
			Rab31
			Elmsan1
			Anxa4
			Zfp318
			Fut8
			Arhgap35
			Sash1
			Btaf1
			Tmem38b
			Reep5
			Lims1
			Slc6a9
			Rsf1
			Tex2
			Map4
			Tmem64
			Slc25a33
			Impdh1
			Dnajc1
			Copg2
			Cct3
			Eid3
			Tafa5
			Lars
			Sptlc2
			Gfod1
			Gclc
			Sobp
			2810403D21Rik
			Prkcq
			Rbm39
			Pisd
			Ankrd55
			Sept10
			Riok2
			Gm19409
			Nrcam
			Tsc22d2
			Nxpe4
			Hira
			Tshz3
			Ntn4
			Pkig
			Fam104a
			Atp6ap2
			Pir
			Naa25
			Mef2c
			Sesn3
			Gm22000
			Frmd4b
			Rnf128
			Abhd17c
			Mtss1
			Lhfpl2
			Gnb1
			Bop1
			Dis3l2
			Kcmf1
			Mpped2
			Kmt2e
			Coq8b
			Lpar1
			Igf2r
			Zfp934
			Apc
			8430419K02Rik
			Mbp
			Nbea
			Id3
			Polr2a
			Npas2
			Setd5
			Col19a1
			Dclk1
			Smg6
			Fam13b
			Ptp4a2
			Calm1
			Zbtb1
			Slc4a7
			Snrnp48
			Zhx2
			Skil
			Ldlrap1
			Memo1
			Klhl2
			Rab11b
			Usf3
			Malsu1
			Prkce
			D930016D06Rik
			Bcar3
			Plaa
			Tmem9
			Ctif
			Asxl1
			Tacc1
			Hsf2bp
			Kdm5c
			Ola1
			Mnat1
			Uck2
			Ninj2
			Arhgap5
			Arrdc3
			Me1
			Pip4p2
			Arhgap42
			Akirin1
			Gm49959
			G6pdx
			Tpk1
			Crppa
			Bin1
			Mob4
			2410006H16Rik
			Shq1
			Rab11fip3
			Fam126a
			Wsb1
			Atp6v1h
			Ptch1
			Pkp4
			Serpinf1
			Gnaq
			Mical3
			Ubtd2
			Zfp398
			Zfp704
			Haus8
			Ap3s2
			Rbms1
			Plxnd1
			Arf4
			Clic4
			Pdzrn3
			Gtpbp4
			Tpd52
			Arpc2
			Dll1
			Itga5
			Stra6l
			Vps54
			Ddhd1
			Atrnl1
			Ehbp1
			Gnl3
			Gm17501
			Add3
			Mvp
			Pparg
			Pdia3
			Gstcd
			Enah
			Psma3
			Sergef
			Ftl1
			Gm39469
			Arnt
			Zcchc24
			Ecpas
			Ptprj
			Adam10
			Tcf20
			Kank1
			Cdk17
			Sh3glb1
			Sh3bp4
			Mpp6
			Nim1k
			Depdc7
			Nbr1
			Gm31793
			2210408I21Rik
			Magt1
			Rabgef1
			Osmr
			Ddah1
			Egln3
			Abcc9
			6230400D17Rik
			Fez1
			Nlk
			Wdr47

### Sheet: NMJ multimodal response 3d-SNT
NMJ up dTR up	NMJ no change dTR up	NMJ down dTR up	NMJ down	NMJ no change
Col13a1	Ptprj	Osbpl10	Col4a3	Svep1
Zfp697	Nav3		Colq	Hspa5
Gramd1b	Hes1		Ufsp1	Dennd5b
Atp13a3	Plcb4		Pla2g7	Cachd1
	Rbms3		Calcrl	Zfp715
	Utrn		Rps6ka1	Dusp6
	Gprc5c		Lrp5	Igsf9b
	Myo5a		Ache	AC158981.1
	Arhgap18		Chrne	Lrtm1
	Chrnb1		Kcnj12	Pgm5
	Mrc1		Ripor2	Dgkg
	Spred1		Aplp2	Slc16a6
	Ncam1			B4galnt3
	Sema4d			Ctdspl
	Mfhas1			Hpn
	Prex1			Crot							re
	Col19a1			Slc39a12
	Ehd4			Rnf122
	Itga9			Sipa1l1
	Lrp4			Disc1
	App			Tmem243
	Musk			Fez2
	Plxnd1			Bcl2l1
	Itgb5			Tbx21
	Chrna1			Vav3
	Rasa3			Trpc3
	Gpc4			Cmip
	Hs6st2			Fam19a4
	Wwtr1			Tecpr1
	Plpp3			Afap1
				Dync1i1
				Ahsa2
				Prkar1a
				Ryr3
				Pdzrn4
				Fam78b
				Col4a4
				Prickle2
				Pola2
				Oxr1
				Epb41l4a
				Ano4
				Dennd2c
				Hdac7
				Phldb2
				Dnajc3
				Mylip
				Nkd2
				Nell1
				Cfap54
				Map3k7cl
				Cdk14
				Sh3bp5
				Galnt18
				Wipi1
				Hip1
				Scn2a
				Col4a5
				Adgrl2
				Gm3331
				Cacna2d3
				P4ha1
				Pdgfa
				Crym
				Nes
				Sema3a
				Prr29
				Arsg
				Rapgef3
				Anxa5
				Pdgfc
				Akap11
				Gm13387
				Gadl1
				Mmd
				Lrfn5
				Hs3st3b1
				Hs3st3a1
				Mapk11
				Scube2
				Etv5
