## Supplemental Table 5 for "The multimodal transcriptional response of denervated skeletal muscle involves alterations in cholesterol homeostasis impacting muscle size"

### Sheet: Primers RTqPCR
Gene	Primer forward	Primer Reverse
Sod1 G93A	GGGAAGCTGTTGTCCCAAG	CAAGGGGAGGTAAAAGAGAGC
Fbxo32	CTTCTCGACTGCCATCCTGGAT	TCTTTTGGGCGATGCCACTCAG
Ncam	GGTTCCGAGATGGTCAGTTGCT	CAAGGACTCCTGTCCAATACGG
Chrng	CTTGTGGCTAAGAAGGTGCCTG	GCAAGGACACATTGAGCACGAC
Nrcam	GCAGAGTGAAACATGACCACACC	GTGTAGGTTCCGCCATCGTCAT
Robo2	CCACCATCCAAACCTCAGGTCA	TCTGCCAGCTATTGCTCACCGA
Mbp	ATTCACCGAGGAGAGGCTGGAA	TGTGTGCTTGGAGTCTGTCACC
Nrg2	CGTGAGCACCACTCTGTCAT	CGCAAAGGCAGTTTCTCCAA
Plxdc2	GTCTCCAGTTCAATGGTTGTGGC	GATGGCGATCAAATCCACTGGAG
Dlg2	GGATTAGGTGACGACGGTTATG	TGGCCGCGTGTAGTTTATT
Gramd1b	ATCAGCTGTGTTCTGGTGCT	GGGTAACCTTTCCTGGAGCC
Musk	TGAAGCTGGAAGTGGAGGTTTT	GCAGTAGGGTTACAAAGGAA
Sema6a	AATGGCAGCCTTTTCCTGGAGG	GCAACATAGAGTGAGCCACTCG
Zfp697	GAGCAGGAAGTGGACTCCAACC	CACGGAGGATAGCCCTTTCTTC
Gramd1a	CAGCAGATGCTCTTCTCGGACT	GGATGGTGTAGGTCAGGACTCT
Gapdh	TGCGACTTCAACAGCAACTC	GCCTCTCTTGCTCAGTGTCC
Actb	CATTGCTGACAGGATGCAGAAGG	TGCTGGAAGGTGGACAGTGAGG
Tbp	CTACCGTGAATCTTGGCTGTAAAC	AATCAACGCAGTTGTCCGTGGC

### Sheet: sgRNA sequences
Gene name	Exon	sgRNA number	sgRNA sequence	Sense Oligo	Antisense oligo
Gramd1a	2	1	AAGCCGCTTACGAAGAGACG	CACCAAGCCGCTTACGAAGAGACG	AAACCGTCTCTTCGTAAGCGGCTT
Gramd1a	2	2	CTGAGAAAAGTGGCGTGTCG	CACCCTGAGAAAAGTGGCGTGTCG	AAACCGACACGCCACTTTTCTCAG
Gramd1a	4	3	TGAAGCAGAGCGCCTCATCG	CACCTGAAGCAGAGCGCCTCATCG	AAACCGATGAGGCGCTCTGCTTCA
Gramd1a	5	4	CAGAGGGAGATCCTCCTCCA	CACCCAGAGGGAGATCCTCCTCCA	AAACTGGAGGAGGATCTCCCTCTG
Gramd1a	6	5	ACTCTCAGTACAGATCTGAA	CACCACTCTCAGTACAGATCTGAA	AAACTTCAGATCTGTACTGAGAGT
Gramd1a	7	6	GCAGCGCGTTCTGCCAGAGA	CACCGCAGCGCGTTCTGCCAGAGA	AAACTCTCTGGCAGAACGCGCTGC
Gramd1a	8	7	GACATAGTCTTCGTCTTCAC	CACCGACATAGTCTTCGTCTTCAC	AAACGTGAAGACGAAGACTATGTC
Gramd1b	2	3	CGTCGCGCACTCGAGGACTC	CACCCGTCGCGCACTCGAGGACTC	AAACGAGTCCTCGAGTGCGCGACG
Gramd1b	3	1	GTGAGCGGGACCGCTTCCGG	CACCGTGAGCGGGACCGCTTCCGG	AAACCCGGAAGCGGTCCCGCTCAC
Gramd1b	3	6	GGTGGACGGGGACTTGTCCG	CACCGGTGGACGGGGACTTGTCCG	AAACCGGACAAGTCCCCGTCCACC
Gramd1b	3	2	TCACAGTCTGGTCGGAGCGG	CACCTCACAGTCTGGTCGGAGCGG	AAACCCGCTCCGACCAGACTGTGA
Gramd1b	5	4	CGGGACCGCTTCCGGAGGAT	CACCCGGGACCGCTTCCGGAGGAT	AAACATCCTCCGGAAGCGGTCCCG
Gramd1b	6	5	GACTCTACCTCTCAGAAAAT	CACCGACTCTACCTCTCAGAAAAT	AAACATTTTCTGAGAGGTAGAGTC
Gramd1b	7	7	TGAATCAGTGCAGACTTGGA	CACCTGAATCAGTGCAGACTTGGA	AAACTCCAAGTCTGCACTGATTCA
